# Morphological profiling of all human and mouse miRNAs in 24M cells

**DOI:** 10.1101/2025.11.14.687149

**Authors:** Jesko Wagner, Claire L. Smillie, Tamara M. Sirey, Ava Khamseh, Chris P. Ponting, Sjoerd V. Beentjes

## Abstract

MicroRNAs (miRNAs) are post-transcriptional regulators of gene expression whose contributions to cell biology remain underexplored. Here, we used Cell Painting to quantify the morphological effect of 2,565 human and 1,900 mouse miRNA mimics on 24 million cells across five cell lines. To do so, we developed a novel single-cell morphological profiling analysis framework, involving stringent batch correction, feature selection, and hit calling. With this, we discovered that 9% of human and 15% of mouse miRNA mimics significantly alter cell morphology in at least one cell line. Eighteen miRNAs caused significant changes in multiple cell lines, including eight orthologous miRNAs that altered morphology in both human and mouse cells. Among the replicating miRNAs were human and mouse miR-155-5p, which affected morphology in at least one replicate of four cell lines. As expected, miRNAs with identical seed sequences induced more similar morphological changes than miRNAs with different seeds. Also, morphological changes were associated with cytotoxicity and annotation confidence. This comprehensive single-cell morphological resource will help elucidate the cellular functions of human and mouse miRNAs.
