## Supplementary Table 1 for "Morphological profiling of all human and mouse miRNAs in 24M cells"

### Sheet: Description
Description	Supplementary Table 1: list of 28 miRNAs removed from miRBase between v21 and v22.1. This file contains information from miRBase about which miRNAs were removed between v21 and v22.1. Where provided by miRBase, the reason has been added. For each miRNA, the results from hit calling have been added.
Tab	Description
Deleted miRNAs	List of deleted miRNAs with hit calling results

### Sheet: Deleted miRNAs
Accession	miRNA	Significant in	Reason for removal from miRBase
MIMAT0005905	hsa-miR-1254	No cell lines
MIMAT0005926	hsa-miR-1273a	No cell lines	Many of the miRNA loci annotated as mir-1273 family members have patterns of mapped reads from RNAseq experiments that are not consistent with the gene being processed as a miRNA. The reads may be derived from SRP RNA, or derived Alu repeats. hsa-mir-1273a,b,d,e,f,g are removed the database.
MIMAT0015090	hsa-miR-1273d	No cell lines	Many of the miRNA loci annotated as mir-1273 family members have patterns of mapped reads from RNAseq experiments that are not consistent with the gene being processed as a miRNA. The reads may be derived from SRP RNA, or derived Alu repeats. hsa-mir-1273a,b,d,e,f,g are removed the database.
MIMAT0018079	hsa-miR-1273e	No cell lines	Many of the miRNA loci annotated as mir-1273 family members have patterns of mapped reads from RNAseq experiments that are not consistent with the gene being processed as a miRNA. The reads may be derived from SRP RNA, or derived Alu repeats. hsa-mir-1273a,b,d,e,f,g are removed the database.
MIMAT0020601	hsa-miR-1273f	No cell lines	Many of the miRNA loci annotated as mir-1273 family members have patterns of mapped reads from RNAseq experiments that are not consistent with the gene being processed as a miRNA. The reads may be derived from SRP RNA, or derived Alu repeats. hsa-mir-1273a,b,d,e,f,g are removed the database.
MIMAT0022742	hsa-miR-1273g-3p	No cell lines
MIMAT0020602	hsa-miR-1273g-5p	No cell lines
MIMAT0017985	hsa-miR-3607-3p	No cell lines
MIMAT0017984	hsa-miR-3607-5p	No cell lines
MIMAT0018073	hsa-miR-3653-3p	No cell lines
MIMAT0032110	hsa-miR-3653-5p	No cell lines
MIMAT0018076	hsa-miR-3656	No cell lines	The pattern of reads that map to the annotated mir-3656 locus is not consistent with processing as a miRNA. Additionally, the reads may derive from annotated 28S rRNA sequences. The miRNA annotation is therefore likely to be false, and the miRNA is therefore removed from the database.
MIMAT0018115	hsa-miR-3687	No cell lines
MIMAT0018929	hsa-miR-4417	No cell lines	The pattern of reads that map to the annotated mir-4414 locus is not consistent with processing as a miRNA. Additionally, the reads may derive from annotated 28S rRNA sequences. The miRNA annotation is therefore likely to be false, and the miRNA is therefore removed from the database.
MIMAT0018931	hsa-miR-4419a	No cell lines	The pattern of reads from RNAseq experiments does not support the annotation of mir-4419 as a miRNA. The sequence is removed from the database in release 22.
MIMAT0019034	hsa-miR-4419b	No cell lines	The pattern of reads from RNAseq experiments does not support the annotation of mir-4419 as a miRNA. The sequence is removed from the database in release 22.
MIMAT0018981	hsa-miR-4459	No cell lines	The pattern of reads from RNAseq experiments does not support the annotation of mir-4459 as a miRNA. The sequence is removed from the database in release 22.
MIMAT0018983	hsa-miR-4461	No cell lines	The pattern of reads from RNAseq experiments does not support the annotation of mir-4461 as a miRNA. The sequence is removed from the database in release 22.
MIMAT0019071	hsa-miR-4532	No cell lines	Reads that map to the annotated mir-4532 locus (many with one mismatch) map exactly to annotated 28S rRNA sequences. The miRNA annotation is therefore likely to be false, and the miRNA is therefore removed from the database.
MIMAT0019964	hsa-miR-4792	No cell lines	Reads that map to the annotated mir-4792 locus (many with one mismatch) map exactly to annotated 28S rRNA sequences. The miRNA annotation is therefore likely to be false, and the miRNA is therefore removed from the database.
MIMAT0020600	hsa-miR-5095	HEK293T, HepG2	The mature miR-5095 sequence maps thousands of times to the human genome, and is likely therefore not a bona fide miRNA.
MIMAT0020603	hsa-miR-5096	No cell lines	The pattern of smRNAseq reads mapping to the mir-5096 locus is not consistent with miRNA processing. The sequence is also similar to that of several coiled coil protein-coding genes. mir-5096 is therefore removed from miRBase 22.
MIMAT0003230	hsa-miR-566	HEK293T	The sequence annotated as miR-566 maps many times to the human genome, and the pattern of reads from deep sequencing datasets does not support the miRNA annotation. The sequence is therefore removed from the database.
MIMAT0023712	hsa-miR-6087	No cell lines	The pattern of reads from RNAseq experiments does not support the annotation of mir-6087 as a miRNA. The sequence is removed from the database in release 22.
MIMAT0025855	hsa-miR-6723-5p	No cell lines
MIMAT0029782	hsa-miR-7641	No cell lines
MIMAT0009430	mmu-miR-1957a	No cell lines	The sequences annotated as mir-1957 family members are likely fragments of tRNA sequences. Furthermore, the patterns of reads mapping to these loci from deep sequencing experiments do not support their annotation as miRNAs.
MIMAT0025145	mmu-miR-1957b	No cell lines	The sequences annotated as mir-1957 family members are likely fragments of tRNA sequences. Furthermore, the patterns of reads mapping to these loci from deep sequencing experiments do not support their annotation as miRNAs.
